# Interstitial macrophages drive chronic lung allograft dysfunction

**DOI:** 10.64898/2026.08.21.746267

**Authors:** Atsushi Suzuki, Maxwell J. Schleck, Qiang Wu, Radmila A. Fenton, Luisa Cusick, Taisuke Kaiho, Hiam Abdala-Valencia, Zhan Yu, Yuliana V. Sokolenko, Ziyan Lu, Suchitra Swaminathan, Mary Carns, Suror Mohsin, Phillip Cooper, Vikas Mehta, Taichi Nagano, Lee A.D. Cooper, Mrinalini Venkata Subramani, Catherine N. Myers, Ambalavanan Arunachalam, Chitaru Kurihara, Ankit Bharat, G.R. Scott Budinger, Alexander V. Misharin

## Abstract

Despite immunosuppressive regimens targeting adaptive immunity, chronic lung allograft dysfunction (CLAD) remains the major obstacle to durable lung allograft survival. Here, we identify colony-stimulating factor 1 receptor (CSF1R)-expressing interstitial macrophages as critical orchestrators of CLAD. Using lung tissue from patients with CLAD and a mouse model of mismatched lung transplantation, we show that both donor-derived tissue-resident and recipient-monocyte-derived interstitial macrophages spatially co-localize within peribronchial immune aggregates in patients with CLAD. These interstitial macrophages express distinct cytokine programs that include those implicated in the recruitment of T and B cells. Pharmacological inhibition of CSF1R after lung transplantation in mice reduced interstitial macrophage abundance and attenuated CLAD pathology. Our findings identify donor- and recipient-derived interstitial macrophages as upstream regulators of CLAD and suggest CSF1R as a therapeutic target for its prevention and treatment.
