## Supplementary material for "Interstitial macrophages drive chronic lung allograft dysfunction": Suppl. Table S2

### Sheet: Sheet1
name	ID	Number of probes	Panel origin
ACAN	ENSG00000157766	8	Custom
ACTA2	ENSG00000107796	4	Custom
ADIPOQ	ENSG00000181092	8	Custom
ANGPT2	ENSG00000091879	8	Custom
APOBEC3A	ENSG00000128383	8	Custom
ARG1	ENSG00000118520	8	Custom
AZGP1	ENSG00000160862	8	Custom
AZU1	ENSG00000172232	8	Custom
BPIFB2	ENSG00000078898	4	Custom
C15orf48	ENSG00000166920	6	Custom
C1QA	ENSG00000173372	8	Custom
C5orf46	ENSG00000178776	8	Custom
CALB2	ENSG00000172137	8	Custom
CAPN6	ENSG00000077274	8	Custom
CAPS	ENSG00000105519	8	Custom
CCL11	ENSG00000172156	8	Custom
CCL13	ENSG00000181374	8	Custom
CCL18	ENSG00000275385	8	Custom
CCL2	ENSG00000108691	8	Custom
CCL20	ENSG00000115009	8	Custom
CCL24	ENSG00000106178	6	Custom
CCL26	ENSG00000006606	6	Custom
CCL3	ENSG00000277632	7	Custom
CCL4	ENSG00000275302	8	Custom
CCL5	ENSG00000271503	8	Custom
CCL7	ENSG00000108688	8	Custom
CCL8	ENSG00000108700	8	Custom
CCR2	ENSG00000121807	8	Custom
CD1E	ENSG00000158488	8	Custom
CD72	ENSG00000137101	8	Custom
CDH11	ENSG00000140937	8	Custom
CDH2	ENSG00000170558	8	Custom
CDKN2A	ENSG00000147889	8	Custom
CHI3L1	ENSG00000133048	8	Custom
CLC	ENSG00000105205	8	Custom
CLEC4C	ENSG00000198178	8	Custom
CLEC5A	ENSG00000258227	8	Custom
CLEC9A	ENSG00000197992	8	Custom
CPE	ENSG00000109472	8	Custom
CSF1	ENSG00000184371	8	Custom
CSF1R	ENSG00000182578	8	Custom
CSF2	ENSG00000164400	7	Custom
CSF2RA	ENSG00000198223	8	Custom
CSF3	ENSG00000108342	8	Custom
CSF3R	ENSG00000119535	8	Custom
CST7	ENSG00000077984	8	Custom
CTHRC1	ENSG00000164932	8	Custom
CXCL8	ENSG00000169429	8	Custom
DKK 2.00	ENSG00000155011	8	Custom
EDNRB	ENSG00000136160	8	Custom
FABP4	ENSG00000170323	8	Custom
FOLR2	ENSG00000165457	8	Custom
GDF15	ENSG00000130513	8	Custom
HES4	ENSG00000188290	2	Custom
IFNG	ENSG00000111537	8	Custom
IL10	ENSG00000136634	8	Custom
IL13	ENSG00000169194	8	Custom
IL13RA2	ENSG00000123496	8	Custom
IL17A	ENSG00000112115	8	Custom
IL1B	ENSG00000125538	8	Custom
IL1RN	ENSG00000136689	8	Custom
IL2RA	ENSG00000134460	8	Custom
IL33	ENSG00000137033	8	Custom
IL3RA	ENSG00000185291	8	Custom
IL4	ENSG00000113520	7	Custom
IL6	ENSG00000136244	8	Custom
IRF4	ENSG00000137265	8	Custom
ITGAX	ENSG00000140678	8	Custom
ITLN1	ENSG00000179914	8	Custom
JCHAIN	ENSG00000132465	3	Custom
KLRK1	ENSG00000213809	8	Custom
KRT13	ENSG00000171401	8	Custom
LILRB5	ENSG00000105609	8	Custom
LY6D	ENSG00000167656	7	Custom
MARCKS	ENSG00000277443	8	Custom
MERTK	ENSG00000153208	8	Custom
MMP19	ENSG00000123342	8	Custom
MMP25	ENSG00000008516	8	Custom
MT1H	ENSG00000205358	8	Custom
MT1M	ENSG00000205364	2	Custom
MUC5AC	ENSG00000215182	8	Custom
NKAIN4	ENSG00000101198	8	Custom
PADI4	ENSG00000159339	8	Custom
PKHD1L1	ENSG00000205038	8	Custom
PLAU	ENSG00000122861	8	Custom
POSTN	ENSG00000133110	8	Custom
RNASE1	ENSG00000129538	8	Custom
SCGB1A1	ENSG00000149021	3	Custom
SERPINF1	ENSG00000132386	8	Custom
SOSTDC1	ENSG00000171243	8	Custom
SPAG17	ENSG00000155761	8	Custom
SPP1	ENSG00000118785	8	Custom
TGM3	ENSG00000125780	8	Custom
TNF	ENSG00000232810	8	Custom
TNFAIP6	ENSG00000123610	8	Custom
TRDC	ENSG00000211829	8	Custom
TYRP1	ENSG00000107165	8	Custom
VCAN	ENSG00000038427	8	Custom
VEGFA	ENSG00000112715	8	Custom
XCR1	ENSG00000173578	8	Custom
ACE	ENSG00000159640	8	Base
ACE2	ENSG00000130234	8	Base
ACKR1	ENSG00000213088	8	Base
ADAM17	ENSG00000151694	7	Base
ADAM28	ENSG00000042980	8	Base
ADAMTS1	ENSG00000154734	8	Base
ADGRL4	ENSG00000162618	8	Base
AGER	ENSG00000204305	4	Base
AGR3	ENSG00000173467	8	Base
AIF1	ENSG00000204472	7	Base
ANPEP	ENSG00000166825	8	Base
APOD	ENSG00000189058	7	Base
APOLD1	ENSG00000178878	8	Base
AQP9	ENSG00000103569	8	Base
AREG	ENSG00000109321	8	Base
ARL 14.00	ENSG00000179674	8	Base
ASCL1	ENSG00000139352	8	Base
ASCL2	ENSG00000183734	4	Base
ASCL3	ENSG00000176009	7	Base
ATP1B1	ENSG00000143153	4	Base
BAIAP2L1	ENSG00000006453	8	Base
BANK1	ENSG00000153064	8	Base
BCAS1	ENSG00000064787	8	Base
BMX	ENSG00000102010	8	Base
CA4	ENSG00000167434	5	Base
CCDC78	ENSG00000162004	3	Base
CCNA1	ENSG00000133101	8	Base
CCNB2	ENSG00000157456	8	Base
CCR7	ENSG00000126353	8	Base
CD14	ENSG00000170458	8	Base
CD163	ENSG00000177575	4	Base
CD19	ENSG00000177455	8	Base
CD1A	ENSG00000158477	8	Base
CD1C	ENSG00000158481	8	Base
CD2	ENSG00000116824	8	Base
CD24	ENSG00000272398	3	Base
CD247	ENSG00000198821	8	Base
CD27	ENSG00000139193	5	Base
CD274	ENSG00000120217	8	Base
CD28	ENSG00000178562	8	Base
CD300E	ENSG00000186407	8	Base
CD34	ENSG00000174059	8	Base
CD38	ENSG00000004468	8	Base
CD3D	ENSG00000167286	5	Base
CD3E	ENSG00000198851	8	Base
CD4	ENSG00000010610	8	Base
CD40	ENSG00000101017	7	Base
CD40LG	ENSG00000102245	8	Base
CD68	ENSG00000129226	4	Base
CD70	ENSG00000125726	2	Base
CD79A	ENSG00000105369	3	Base
CD80	ENSG00000121594	8	Base
CD86	ENSG00000114013	8	Base
CD8A	ENSG00000153563	8	Base
CD8B	ENSG00000172116	8	Base
CDH1	ENSG00000039068	8	Base
CDK1	ENSG00000170312	8	Base
CENPF	ENSG00000117724	8	Base
CFB	ENSG00000243649	8	Base
CFTR	ENSG00000001626	8	Base
CHIT1	ENSG00000133063	4	Base
CLDN5	ENSG00000184113	6	Base
CLEC10A	ENSG00000132514	8	Base
CLEC12A	ENSG00000172322	8	Base
CLEC4E	ENSG00000166523	7	Base
CNN1	ENSG00000130176	6	Base
COL5A2	ENSG00000204262	8	Base
COL8A1	ENSG00000144810	8	Base
CP	ENSG00000047457	4	Base
CSPG4	ENSG00000173546	8	Base
CSTA	ENSG00000121552	4	Base
CTLA4	ENSG00000163599	8	Base
CTSL	ENSG00000135047	4	Base
CTTN	ENSG00000085733	8	Base
CXCL10	ENSG00000169245	8	Base
CXCL13	ENSG00000156234	8	Base
CXCL5	ENSG00000163735	8	Base
CXCL6	ENSG00000124875	8	Base
CXCL9	ENSG00000138755	8	Base
CXCR5	ENSG00000160683	8	Base
CXCR6	ENSG00000172215	8	Base
CYP2F1	ENSG00000197446	8	Base
DAPK2	ENSG00000035664	8	Base
DCLK1	ENSG00000133083	8	Base
DES	ENSG00000175084	7	Base
DGKG	ENSG00000058866	8	Base
DIRAS3	ENSG00000162595	8	Base
DMBT1	ENSG00000187908	8	Base
DNAJB9	ENSG00000128590	8	Base
DPP6	ENSG00000130226	8	Base
DUOX1	ENSG00000137857	8	Base
ECSCR	ENSG00000249751	8	Base
EGFR	ENSG00000146648	4	Base
EHF	ENSG00000135373	8	Base
ELF3	ENSG00000163435	8	Base
ENAH	ENSG00000154380	8	Base
EPCAM	ENSG00000119888	4	Base
ETV5	ENSG00000244405	8	Base
F3	ENSG00000117525	8	Base
FABP3	ENSG00000121769	7	Base
FAM184A	ENSG00000111879	8	Base
FAS	ENSG00000026103	8	Base
FASLG	ENSG00000117560	8	Base
FASN	ENSG00000169710	8	Base
FBN1	ENSG00000166147	8	Base
FCER1A	ENSG00000179639	8	Base
FCGR1A	ENSG00000150337	8	Base
FCGR3A	ENSG00000203747	8	Base
FCMR	ENSG00000162894	8	Base
FCN1	ENSG00000085265	8	Base
FCN3	ENSG00000142748	5	Base
FGFBP2	ENSG00000137441	8	Base
FGFR4	ENSG00000160867	7	Base
FKBP11	ENSG00000134285	5	Base
FOXI1	ENSG00000168269	8	Base
FOXJ1	ENSG00000129654	4	Base
FOXP3	ENSG00000049768	7	Base
FSCN1	ENSG00000075618	3	Base
GJA5	ENSG00000265107	8	Base
GKN2	ENSG00000183607	8	Base
GLCCI1	ENSG00000106415	8	Base
GLIPR2	ENSG00000122694	8	Base
GNG11	ENSG00000127920	8	Base
GPI	ENSG00000105220	7	Base
GPR171	ENSG00000174946	8	Base
GPR183	ENSG00000169508	8	Base
GPR34	ENSG00000171659	8	Base
GPX2	ENSG00000176153	8	Base
GZMA	ENSG00000145649	8	Base
GZMB	ENSG00000100453	7	Base
GZMK	ENSG00000113088	8	Base
HAVCR2	ENSG00000135077	8	Base
HIF1A	ENSG00000100644	8	Base
HIGD1B	ENSG00000131097	5	Base
HMGCS1	ENSG00000112972	8	Base
HP	ENSG00000257017	8	Base
HPGDS	ENSG00000163106	8	Base
ICA1	ENSG00000003147	8	Base
IGF1	ENSG00000017427	8	Base
IGFBP3	ENSG00000146674	4	Base
IL1RL1	ENSG00000115602	8	Base
IL7R	ENSG00000168685	8	Base
IQGAP2	ENSG00000145703	8	Base
IRF8	ENSG00000140968	8	Base
ITGAM	ENSG00000169896	8	Base
ITGB4	ENSG00000132470	7	Base
KCNK3	ENSG00000171303	8	Base
KDR	ENSG00000128052	8	Base
KIT	ENSG00000157404	8	Base
KLF5	ENSG00000102554	4	Base
KLK11	ENSG00000167757	5	Base
KLRB1	ENSG00000111796	8	Base
KLRC1	ENSG00000134545	7	Base
KLRD1	ENSG00000134539	8	Base
KRT15	ENSG00000171346	4	Base
KRT7	ENSG00000135480	4	Base
LAG3	ENSG00000089692	5	Base
LAMC3	ENSG00000050555	7	Base
LCK	ENSG00000182866	8	Base
LGALS3BP	ENSG00000108679	4	Base
LGR5	ENSG00000139292	4	Base
LGR6	ENSG00000133067	8	Base
LILRA4	ENSG00000239961	8	Base
LILRA5	ENSG00000187116	5	Base
LILRB2	ENSG00000131042	8	Base
LILRB4	ENSG00000186818	4	Base
LMOD1	ENSG00000163431	8	Base
LTBP2	ENSG00000119681	8	Base
LTF	ENSG00000012223	4	Base
LYVE1	ENSG00000133800	8	Base
MALL	ENSG00000144063	4	Base
MAP7	ENSG00000135525	8	Base
MARCO	ENSG00000019169	8	Base
MCEMP1	ENSG00000183019	8	Base
MEDAG	ENSG00000102802	8	Base
MET	ENSG00000105976	8	Base
MFAP5	ENSG00000197614	8	Base
MIS18BP1	ENSG00000129534	8	Base
MKI67	ENSG00000148773	8	Base
MMP12	ENSG00000262406	4	Base
MMP9	ENSG00000100985	6	Base
MMRN1	ENSG00000138722	8	Base
MPEG1	ENSG00000197629	8	Base
MS4A1	ENSG00000156738	8	Base
MS4A2	ENSG00000149534	8	Base
MS4A4A	ENSG00000110079	8	Base
MTUS1	ENSG00000129422	8	Base
MUC1	ENSG00000185499	4	Base
MUC5B	ENSG00000117983	4	Base
MYC	ENSG00000136997	8	Base
MYH11	ENSG00000133392	4	Base
MYO6	ENSG00000196586	7	Base
MZB1	ENSG00000170476	6	Base
NCEH1	ENSG00000144959	8	Base
NFKB1	ENSG00000109320	8	Base
NID1	ENSG00000116962	8	Base
NKG7	ENSG00000105374	2	Base
NTN4	ENSG00000074527	4	Base
NTRK2	ENSG00000148053	8	Base
OTUD7B	ENSG00000264522	8	Base
P2RX1	ENSG00000108405	8	Base
PAMR1	ENSG00000149090	8	Base
PCNA	ENSG00000132646	4	Base
PCOLCE2	ENSG00000163710	8	Base
PDCD1	ENSG00000188389	2	Base
PDCD1LG2	ENSG00000197646	8	Base
PDGFRA	ENSG00000134853	8	Base
PDGFRB	ENSG00000113721	8	Base
PDPN	ENSG00000162493	8	Base
PEBP4	ENSG00000134020	6	Base
PI3	ENSG00000124102	5	Base
PIM1	ENSG00000137193	8	Base
PIM2	ENSG00000102096	8	Base
PLA2G2A	ENSG00000188257	6	Base
PLA2G4F	ENSG00000168907	8	Base
PLA2G7	ENSG00000146070	7	Base
PLN	ENSG00000198523	8	Base
PLVAP	ENSG00000130300	8	Base
POU2AF1	ENSG00000110777	8	Base
PROX1	ENSG00000117707	8	Base
PTGS1	ENSG00000095303	8	Base
RAMP2	ENSG00000131477	4	Base
RARRES1	ENSG00000118849	4	Base
RBP4	ENSG00000138207	8	Base
RERGL	ENSG00000111404	8	Base
RETN	ENSG00000104918	1	Base
RGS5	ENSG00000143248	4	Base
RND1	ENSG00000172602	8	Base
RUNX3	ENSG00000020633	8	Base
S100A12	ENSG00000163221	5	Base
S100A7	ENSG00000143556	3	Base
S100B	ENSG00000160307	8	Base
SAMD3	ENSG00000164483	8	Base
SCEL	ENSG00000136155	8	Base
SEC11C	ENSG00000166562	8	Base
SELE	ENSG00000007908	8	Base
SELL	ENSG00000188404	8	Base
SELP	ENSG00000174175	8	Base
SEMA3B	ENSG00000012171	4	Base
SEMA3C	ENSG00000075223	8	Base
SERPINA3	ENSG00000196136	8	Base
SFRP2	ENSG00000145423	4	Base
SFTA2	ENSG00000196260	6	Base
SFTPD	ENSG00000133661	8	Base
SHANK3	ENSG00000251322	8	Base
SLC15A2	ENSG00000163406	8	Base
SLC18A2	ENSG00000165646	7	Base
SLC1A3	ENSG00000079215	8	Base
SLC2A1	ENSG00000117394	4	Base
SLC7A11	ENSG00000151012	8	Base
SLIT3	ENSG00000184347	8	Base
SMIM24	ENSG00000095932	8	Base
SOX2	ENSG00000181449	8	Base
SOX9	ENSG00000125398	8	Base
SPDEF	ENSG00000124664	6	Base
SPIB	ENSG00000269404	8	Base
STAT4	ENSG00000138378	8	Base
STC1	ENSG00000159167	8	Base
STEAP4	ENSG00000127954	8	Base
SVEP1	ENSG00000165124	8	Base
SYK	ENSG00000165025	8	Base
TACSTD2	ENSG00000184292	4	Base
TC2N	ENSG00000165929	8	Base
TCL1A	ENSG00000100721	7	Base
THBS2	ENSG00000186340	8	Base
THY1	ENSG00000154096	8	Base
TM4SF18	ENSG00000163762	8	Base
TM4SF4	ENSG00000169903	8	Base
TMC5	ENSG00000103534	8	Base
TMEM100	ENSG00000166292	8	Base
TMPRSS2	ENSG00000184012	8	Base
TNFRSF13B	ENSG00000240505	5	Base
TNFRSF13C	ENSG00000159958	8	Base
TNFRSF17	ENSG00000048462	8	Base
TNFRSF18	ENSG00000186891	1	Base
TOP2A	ENSG00000131747	8	Base
TP63	ENSG00000073282	4	Base
TP73	ENSG00000078900	8	Base
TREM2	ENSG00000095970	7	Base
TRPC6	ENSG00000137672	8	Base
TSPAN8	ENSG00000127324	4	Base
UBE2C	ENSG00000175063	4	Base
UPK1B	ENSG00000114638	8	Base
UPK3B	ENSG00000243566	4	Base
VSIG4	ENSG00000155659	8	Base
VWF	ENSG00000110799	8	Base
WFS1	ENSG00000109501	8	Base
WNT2	ENSG00000105989	7	Base
WT1	ENSG00000184937	8	Base
