## Supplementary material for "Interstitial macrophages drive chronic lung allograft dysfunction": Suppl. Table S3

### Sheet: Sheet1
name	ID	Number of probes	Panel origin
AA467197	ENSMUSG00000033213	8	Custom
Acta2	ENSMUSG00000035783	7	Custom
Adcy8	ENSMUSG00000022376	8	Custom
Apln	ENSMUSG00000037010	8	Custom
C1qa	ENSMUSG00000036887	8	Custom
Calca	ENSMUSG00000030669	8	Custom
Ccl2	ENSMUSG00000035385	7	Custom
Ccl22	ENSMUSG00000031779	8	Custom
Ccl24	ENSMUSG00000004814	8	Custom
Ccl3	ENSMUSG00000000982	8	Custom
Ccl5	ENSMUSG00000035042	3	Custom
Ccl6	ENSMUSG00000018927	7	Custom
Ccl7	ENSMUSG00000035373	8	Custom
Ccl8	ENSMUSG00000009185	5	Custom
Ccr1	ENSMUSG00000025804	8	Custom
Ccr2	ENSMUSG00000049103	8	Custom
Ccr3	ENSMUSG00000035448	8	Custom
Ccr4	ENSMUSG00000047898	8	Custom
Ccr5	ENSMUSG00000079227	8	Custom
Ccr7	ENSMUSG00000037944	8	Custom
Ccr9	ENSMUSG00000029530	8	Custom
Cd163	ENSMUSG00000008845	8	Custom
Cd19	ENSMUSG00000030724	8	Custom
Cd209a	ENSMUSG00000031494	8	Custom
Cd209d	ENSMUSG00000031495	8	Custom
Cd4	ENSMUSG00000023274	8	Custom
Cd79a	ENSMUSG00000003379	8	Custom
Cdh2	ENSMUSG00000024304	8	Custom
Clec9a	ENSMUSG00000046080	8	Custom
Col13a1	ENSMUSG00000058806	8	Custom
Col14a1	ENSMUSG00000022371	8	Custom
Cox6a2	ENSMUSG00000030785	7	Custom
Csf1	ENSMUSG00000014599	8	Custom
Csf1r	ENSMUSG00000024621	8	Custom
Cx3cr1	ENSMUSG00000052336	8	Custom
Cxcl10	ENSMUSG00000034855	8	Custom
Cxcl13	ENSMUSG00000023078	8	Custom
Cxcl16	ENSMUSG00000018920	8	Custom
Cxcl17	ENSMUSG00000060188	6	Custom
Cxcl2	ENSMUSG00000058427	8	Custom
Cxcl9	ENSMUSG00000029417	8	Custom
Cxcr1	ENSMUSG00000048480	8	Custom
Cxcr3	ENSMUSG00000050232	8	Custom
Cxcr5	ENSMUSG00000047880	8	Custom
Dcn	ENSMUSG00000019929	8	Custom
Ear1	ENSMUSG00000072601	8	Custom
Ednrb	ENSMUSG00000022122	8	Custom
Esm1	ENSMUSG00000042379	8	Custom
Fcer1a	ENSMUSG00000005339	8	Custom
Foxj1	ENSMUSG00000034227	8	Custom
Foxp3	ENSMUSG00000039521	8	Custom
Fst	ENSMUSG00000021765	8	Custom
Gdf15	ENSMUSG00000038508	8	Custom
Glp1r	ENSMUSG00000024027	8	Custom
Gpnmb	ENSMUSG00000029816	8	Custom
HLA-A2	HLA-A2	8	Custom
Hhip	ENSMUSG00000064325	8	Custom
Ifng	ENSMUSG00000055170	8	Custom
Igf1	ENSMUSG00000020053	8	Custom
Il10	ENSMUSG00000016529	8	Custom
Il1b	ENSMUSG00000027398	8	Custom
Il1rl1	ENSMUSG00000026069	8	Custom
Il2ra	ENSMUSG00000026770	8	Custom
Irf5	ENSMUSG00000029771	8	Custom
Itga2b	ENSMUSG00000034664	8	Custom
Itgae	ENSMUSG00000005947	8	Custom
Itgam	ENSMUSG00000030786	8	Custom
Jchain	ENSMUSG00000067149	3	Custom
Kit	ENSMUSG00000005672	8	Custom
Krt5	ENSMUSG00000061527	8	Custom
Ltbp2	ENSMUSG00000002020	8	Custom
Mafb	ENSMUSG00000074622	8	Custom
Mertk	ENSMUSG00000014361	8	Custom
Mki67	ENSMUSG00000031004	8	Custom
Mmp12	ENSMUSG00000049723	8	Custom
Mmp14	ENSMUSG00000000957	8	Custom
Mrc1	ENSMUSG00000026712	8	Custom
Ms4a2	ENSMUSG00000024680	8	Custom
Pdgfa	ENSMUSG00000025856	8	Custom
Pdgfra	ENSMUSG00000029231	8	Custom
Pdgfrb	ENSMUSG00000024620	8	Custom
Pla2g7	ENSMUSG00000023913	8	Custom
Saa3	ENSMUSG00000040026	6	Custom
Selp	ENSMUSG00000026580	8	Custom
Siglecf	ENSMUSG00000039013	8	Custom
Siglech	ENSMUSG00000051504	8	Custom
Slc6a2	ENSMUSG00000055368	8	Custom
Sphk1	ENSMUSG00000061878	8	Custom
Spp1	ENSMUSG00000029304	8	Custom
Stab1	ENSMUSG00000042286	8	Custom
Stab2	ENSMUSG00000035459	8	Custom
Timp1	ENSMUSG00000001131	8	Custom
Tnfrsf4	ENSMUSG00000029075	8	Custom
Top2a	ENSMUSG00000020914	8	Custom
Trdc	ENSMUSG00000104876	8	Custom
Treml4	ENSMUSG00000051682	8	Custom
Trp63	ENSMUSG00000022510	8	Custom
Xcr1	ENSMUSG00000060509	8	Custom
0610005C13Rik	ENSMUSG00000109644	6	Base
1110017D15Rik	ENSMUSG00000028441	7	Base
2610528A11Rik	ENSMUSG00000096001	8	Base
5330417C22Rik	ENSMUSG00000040412	8	Base
6330403K07Rik	ENSMUSG00000018451	8	Base
A330076H08Rik	ENSMUSG00000109321	8	Base
AU021092	ENSMUSG00000051669	8	Base
Aadat	ENSMUSG00000057228	8	Base
Abca13	ENSMUSG00000004668	8	Base
Abcb11	ENSMUSG00000027048	8	Base
Acan	ENSMUSG00000030607	8	Base
Ace2	ENSMUSG00000015405	8	Base
Ackr3	ENSMUSG00000044337	8	Base
Actl6b	ENSMUSG00000029712	8	Base
Actn3	ENSMUSG00000006457	8	Base
Ager	ENSMUSG00000015452	6	Base
Aif1l	ENSMUSG00000001864	8	Base
Aldh1b1	ENSMUSG00000035561	8	Base
Alox5ap	ENSMUSG00000060063	8	Base
Ambp	ENSMUSG00000028356	8	Base
Angpt2	ENSMUSG00000031465	8	Base
Anxa2	ENSMUSG00000032231	8	Base
Anxa8	ENSMUSG00000021950	8	Base
Aplp1	ENSMUSG00000006651	8	Base
Apoc2	ENSMUSG00000002992	6	Base
Apoc4	ENSMUSG00000074336	2	Base
Aqp1	ENSMUSG00000004655	8	Base
Aqp3	ENSMUSG00000028435	8	Base
Aqp4	ENSMUSG00000024411	8	Base
Aqp5	ENSMUSG00000044217	5	Base
Aqp7	ENSMUSG00000028427	8	Base
Areg	ENSMUSG00000029378	8	Base
Arpp21	ENSMUSG00000032503	8	Base
Asb9	ENSMUSG00000031384	8	Base
Ascl1	ENSMUSG00000020052	8	Base
Aspn	ENSMUSG00000021388	8	Base
Asprv1	ENSMUSG00000033508	7	Base
Asz1	ENSMUSG00000010796	8	Base
Atp6v0d2	ENSMUSG00000028238	8	Base
Atp6v1b1	ENSMUSG00000006269	8	Base
B4galnt2	ENSMUSG00000013418	8	Base
Bgn	ENSMUSG00000031375	5	Base
Bmp2	ENSMUSG00000027358	8	Base
Bst1	ENSMUSG00000029082	8	Base
C3	ENSMUSG00000024164	5	Base
C5ar1	ENSMUSG00000049130	8	Base
Calb1	ENSMUSG00000028222	8	Base
Calcrl	ENSMUSG00000059588	8	Base
Calm4	ENSMUSG00000033765	8	Base
Calm5	ENSMUSG00000099269	7	Base
Capns2	ENSMUSG00000078144	8	Base
Car2	ENSMUSG00000027562	4	Base
Car3	ENSMUSG00000027559	8	Base
Cav1	ENSMUSG00000007655	8	Base
Cavin2	ENSMUSG00000045954	8	Base
Ccdc153	ENSMUSG00000070306	7	Base
Ccdc80	ENSMUSG00000022665	8	Base
Ccl12	ENSMUSG00000035352	4	Base
Ccl9	ENSMUSG00000019122	8	Base
Ccn3	ENSMUSG00000037362	8	Base
Cd300lf	ENSMUSG00000047798	8	Base
Cd36	ENSMUSG00000002944	8	Base
Cd3d	ENSMUSG00000032094	8	Base
Cd5l	ENSMUSG00000015854	8	Base
Cd8a	ENSMUSG00000053977	8	Base
Cdh16	ENSMUSG00000031881	8	Base
Cdhr5	ENSMUSG00000025497	8	Base
Cdx1	ENSMUSG00000024619	7	Base
Celf3	ENSMUSG00000028137	8	Base
Cenpf	ENSMUSG00000026605	8	Base
Cfh	ENSMUSG00000026365	8	Base
Chgb	ENSMUSG00000027350	8	Base
Chl1	ENSMUSG00000030077	8	Base
Chodl	ENSMUSG00000022860	8	Base
Clcnka	ENSMUSG00000033770	8	Base
Clcnkb	ENSMUSG00000006216	8	Base
Cldn11	ENSMUSG00000037625	8	Base
Cldn2	ENSMUSG00000047230	8	Base
Cldn3	ENSMUSG00000070473	1	Base
Cldn4	ENSMUSG00000047501	7	Base
Cldn7	ENSMUSG00000018569	6	Base
Clec14a	ENSMUSG00000045930	8	Base
Clec4a3	ENSMUSG00000043832	8	Base
Clec4f	ENSMUSG00000014542	8	Base
Cndp2	ENSMUSG00000024644	8	Base
Cnfn	ENSMUSG00000063651	1	Base
Cnn1	ENSMUSG00000001349	8	Base
Coch	ENSMUSG00000020953	8	Base
Col17a1	ENSMUSG00000025064	8	Base
Col2a1	ENSMUSG00000022483	8	Base
Col8a1	ENSMUSG00000068196	8	Base
Colec11	ENSMUSG00000036655	8	Base
Comp	ENSMUSG00000031849	8	Base
Cox8b	ENSMUSG00000025488	2	Base
Cp	ENSMUSG00000003617	8	Base
Cpa3	ENSMUSG00000001865	8	Base
Cplx2	ENSMUSG00000025867	8	Base
Crct1	ENSMUSG00000027913	5	Base
Cryab	ENSMUSG00000032060	7	Base
Csf3r	ENSMUSG00000028859	8	Base
Cstdc4	ENSMUSG00000079597	5	Base
Ctla2a	ENSMUSG00000044258	8	Base
Ctla4	ENSMUSG00000026011	8	Base
Ctse	ENSMUSG00000004552	8	Base
Ctsg	ENSMUSG00000040314	8	Base
Ctss	ENSMUSG00000038642	8	Base
Cubn	ENSMUSG00000026726	8	Base
Cux2	ENSMUSG00000042589	8	Base
Cxcr2	ENSMUSG00000026180	8	Base
Cybb	ENSMUSG00000015340	8	Base
Cyp11a1	ENSMUSG00000032323	8	Base
Cyp4b1	ENSMUSG00000028713	8	Base
Dao	ENSMUSG00000042096	8	Base
Dbpht2	ENSMUSG00000029878	8	Base
Dcdc2a	ENSMUSG00000035910	8	Base
Dcpp2	ENSMUSG00000096278	7	Base
Des	ENSMUSG00000026208	8	Base
Dnase1l3	ENSMUSG00000025279	8	Base
Dpt	ENSMUSG00000026574	8	Base
Dsc3	ENSMUSG00000059898	8	Base
Dynlrb2	ENSMUSG00000034467	6	Base
Ecrg4	ENSMUSG00000026051	6	Base
Emb	ENSMUSG00000021728	8	Base
Eng	ENSMUSG00000026814	8	Base
Epcam	ENSMUSG00000045394	8	Base
Epsti1	ENSMUSG00000022014	8	Base
Etv1	ENSMUSG00000004151	8	Base
F13a1	ENSMUSG00000039109	8	Base
F3	ENSMUSG00000028128	8	Base
Fam183b	ENSMUSG00000049154	5	Base
Fam25c	ENSMUSG00000043681	2	Base
Fbln5	ENSMUSG00000021186	8	Base
Fcnb	ENSMUSG00000026835	8	Base
Fech	ENSMUSG00000024588	8	Base
Fibin	ENSMUSG00000074971	8	Base
Fmo5	ENSMUSG00000028088	8	Base
Folr2	ENSMUSG00000032725	8	Base
Fxyd1	ENSMUSG00000036570	1	Base
Fxyd3	ENSMUSG00000057092	8	Base
Fxyd4	ENSMUSG00000004988	8	Base
Fxyd6	ENSMUSG00000066705	8	Base
Gabrp	ENSMUSG00000020159	8	Base
Gad1	ENSMUSG00000070880	8	Base
Gamt	ENSMUSG00000020150	3	Base
Gap43	ENSMUSG00000047261	8	Base
Gatm	ENSMUSG00000027199	8	Base
Gc	ENSMUSG00000035540	8	Base
Gfap	ENSMUSG00000020932	8	Base
Gjb4	ENSMUSG00000046623	8	Base
Gm13889	ENSMUSG00000087006	3	Base
Gm94	ENSMUSG00000071858	7	Base
Gng11	ENSMUSG00000032766	5	Base
Gp2	ENSMUSG00000030954	8	Base
Gpa33	ENSMUSG00000000544	8	Base
Gpihbp1	ENSMUSG00000022579	8	Base
Gpx2	ENSMUSG00000042808	8	Base
Gpx6	ENSMUSG00000004341	8	Base
Gria2	ENSMUSG00000033981	8	Base
Guca2b	ENSMUSG00000032978	5	Base
Hap1	ENSMUSG00000006930	8	Base
Hc	ENSMUSG00000026874	8	Base
Hemgn	ENSMUSG00000028332	8	Base
Higd1b	ENSMUSG00000020928	3	Base
Hmbs	ENSMUSG00000032126	8	Base
Hmgcs2	ENSMUSG00000027875	8	Base
Hp	ENSMUSG00000031722	5	Base
Hpgd	ENSMUSG00000031613	4	Base
Hpx	ENSMUSG00000030895	8	Base
Hrc	ENSMUSG00000038239	8	Base
Hrg	ENSMUSG00000022877	8	Base
Hsd11b2	ENSMUSG00000031891	8	Base
Hsd3b4	ENSMUSG00000095143	8	Base
Htra3	ENSMUSG00000029096	8	Base
Ifitm6	ENSMUSG00000059108	8	Base
Igfbp6	ENSMUSG00000023046	5	Base
Il1r2	ENSMUSG00000026073	8	Base
Insm1	ENSMUSG00000068154	8	Base
Isca1	ENSMUSG00000044792	8	Base
Isg20	ENSMUSG00000039236	3	Base
Itga8	ENSMUSG00000026768	8	Base
Ivl	ENSMUSG00000049128	8	Base
Iyd	ENSMUSG00000019762	8	Base
Kcna1	ENSMUSG00000047976	8	Base
Kcnj1	ENSMUSG00000041248	8	Base
Kcnj16	ENSMUSG00000051497	8	Base
Kdr	ENSMUSG00000062960	8	Base
Kl	ENSMUSG00000058488	8	Base
Klra8	ENSMUSG00000089727	8	Base
Kng2	ENSMUSG00000060459	8	Base
Krt13	ENSMUSG00000044041	8	Base
Krt16	ENSMUSG00000053797	8	Base
Krt19	ENSMUSG00000020911	8	Base
Krt79	ENSMUSG00000061397	8	Base
Krt8	ENSMUSG00000049382	8	Base
Lamp3	ENSMUSG00000041247	8	Base
Laptm5	ENSMUSG00000028581	8	Base
Lce1m	ENSMUSG00000027912	4	Base
Ldhb	ENSMUSG00000030246	8	Base
Lhx2	ENSMUSG00000000247	8	Base
Lipg	ENSMUSG00000053846	8	Base
Lor	ENSMUSG00000043165	7	Base
Lrp2	ENSMUSG00000027070	8	Base
Lst1	ENSMUSG00000073412	4	Base
Ltc4s	ENSMUSG00000020377	2	Base
Lum	ENSMUSG00000036446	8	Base
Ly6g6c	ENSMUSG00000092586	8	Base
Ly6h	ENSMUSG00000022577	8	Base
Lyve1	ENSMUSG00000030787	8	Base
Mamdc2	ENSMUSG00000033207	8	Base
Mapk10	ENSMUSG00000046709	8	Base
Marco	ENSMUSG00000026390	8	Base
Mettl7a2	ENSMUSG00000056487	8	Base
Mfap4	ENSMUSG00000042436	6	Base
Mfap5	ENSMUSG00000030116	8	Base
Mgat4c	ENSMUSG00000019888	8	Base
Mgll	ENSMUSG00000033174	8	Base
Mlc1	ENSMUSG00000035805	8	Base
Mmp8	ENSMUSG00000005800	8	Base
Mmp9	ENSMUSG00000017737	8	Base
Mmrn1	ENSMUSG00000054641	8	Base
Mpeg1	ENSMUSG00000046805	8	Base
Mpo	ENSMUSG00000009350	8	Base
Mrgpra2a	ENSMUSG00000093973	8	Base
Ms4a6b	ENSMUSG00000024677	8	Base
Ms4a6c	ENSMUSG00000079419	8	Base
Ms4a7	ENSMUSG00000024672	8	Base
Muc1	ENSMUSG00000042784	8	Base
Mustn1	ENSMUSG00000042485	7	Base
Myf6	ENSMUSG00000035923	8	Base
Myh11	ENSMUSG00000018830	8	Base
Myl9	ENSMUSG00000067818	8	Base
Mylk	ENSMUSG00000022836	8	Base
Mylk3	ENSMUSG00000031698	8	Base
Myoz1	ENSMUSG00000068697	3	Base
Myoz2	ENSMUSG00000028116	8	Base
Myt1l	ENSMUSG00000061911	8	Base
Nap1l5	ENSMUSG00000055430	8	Base
Nbl1	ENSMUSG00000041120	8	Base
Ncf4	ENSMUSG00000071715	8	Base
Ndrg1	ENSMUSG00000005125	8	Base
Ndufa4l2	ENSMUSG00000040280	5	Base
Ndufs8	ENSMUSG00000059734	8	Base
Neurod1	ENSMUSG00000034701	8	Base
Nnat	ENSMUSG00000067786	3	Base
Nox4	ENSMUSG00000030562	8	Base
Nts	ENSMUSG00000019890	8	Base
Nupr1	ENSMUSG00000030717	4	Base
Oit1	ENSMUSG00000021749	8	Base
Oit3	ENSMUSG00000009654	8	Base
Omp	ENSMUSG00000074006	8	Base
Otor	ENSMUSG00000027416	8	Base
Pax8	ENSMUSG00000026976	8	Base
Pck1	ENSMUSG00000027513	8	Base
Pcolce2	ENSMUSG00000015354	8	Base
Pf4	ENSMUSG00000029373	5	Base
Pgam2	ENSMUSG00000020475	5	Base
Pglyrp1	ENSMUSG00000030413	5	Base
Pi16	ENSMUSG00000024011	8	Base
Plbd1	ENSMUSG00000030214	8	Base
Pln	ENSMUSG00000038583	8	Base
Plp1	ENSMUSG00000031425	2	Base
Plvap	ENSMUSG00000034845	8	Base
Pmp22	ENSMUSG00000018217	8	Base
Pnmal2	ENSMUSG00000070802	8	Base
Podxl	ENSMUSG00000025608	8	Base
Pou3f3	ENSMUSG00000045515	8	Base
Ppargc1a	ENSMUSG00000029167	8	Base
Ppbp	ENSMUSG00000029372	8	Base
Ppp1r1a	ENSMUSG00000022490	8	Base
Prap1	ENSMUSG00000025467	4	Base
Prg2	ENSMUSG00000027073	8	Base
Prom2	ENSMUSG00000027376	8	Base
Prox1	ENSMUSG00000010175	8	Base
Prss23	ENSMUSG00000039405	8	Base
Prss3	ENSMUSG00000071519	7	Base
Prx	ENSMUSG00000053198	8	Base
Psmb8	ENSMUSG00000024338	8	Base
Ptn	ENSMUSG00000029838	8	Base
Ptprn2	ENSMUSG00000056553	8	Base
Pvalb	ENSMUSG00000005716	4	Base
Pygm	ENSMUSG00000032648	8	Base
Rab3b	ENSMUSG00000003411	8	Base
Rac2	ENSMUSG00000033220	8	Base
Rasd1	ENSMUSG00000049892	8	Base
Rbp1	ENSMUSG00000046402	8	Base
Rbp2	ENSMUSG00000032454	4	Base
Rbp7	ENSMUSG00000028996	4	Base
Reg3g	ENSMUSG00000030017	8	Base
Retn	ENSMUSG00000012705	8	Base
Retnla	ENSMUSG00000061100	8	Base
Rgs5	ENSMUSG00000026678	8	Base
Rhcg	ENSMUSG00000030549	8	Base
Rhd	ENSMUSG00000028825	8	Base
Rho	ENSMUSG00000030324	8	Base
Riiad1	ENSMUSG00000028139	6	Base
Rsad2	ENSMUSG00000020641	8	Base
Runx2	ENSMUSG00000039153	8	Base
S100a14	ENSMUSG00000042306	7	Base
S100a4	ENSMUSG00000001020	6	Base
Satb1	ENSMUSG00000023927	8	Base
Sbsn	ENSMUSG00000046056	8	Base
Scg2	ENSMUSG00000050711	8	Base
Scg3	ENSMUSG00000032181	8	Base
Scg5	ENSMUSG00000023236	8	Base
Scgb3a2	ENSMUSG00000038791	8	Base
Scin	ENSMUSG00000002565	8	Base
Sct	ENSMUSG00000038580	1	Base
Sdc1	ENSMUSG00000020592	8	Base
Selenbp1	ENSMUSG00000068874	8	Base
Serpina10	ENSMUSG00000061947	8	Base
Serpina3n	ENSMUSG00000021091	8	Base
Serpinb11	ENSMUSG00000026327	8	Base
Serpinb5	ENSMUSG00000067006	8	Base
Serpinf1	ENSMUSG00000000753	8	Base
Sez6l	ENSMUSG00000058153	8	Base
Sfrp1	ENSMUSG00000031548	8	Base
Sfta2	ENSMUSG00000090509	4	Base
Sftpd	ENSMUSG00000021795	8	Base
Slc10a1	ENSMUSG00000021135	8	Base
Slc14a1	ENSMUSG00000059336	8	Base
Slc14a2	ENSMUSG00000024552	8	Base
Slc17a7	ENSMUSG00000070570	8	Base
Slc22a6	ENSMUSG00000024650	8	Base
Slc22a8	ENSMUSG00000063796	8	Base
Slc25a37	ENSMUSG00000034248	8	Base
Slc25a47	ENSMUSG00000048856	8	Base
Slc27a2	ENSMUSG00000027359	8	Base
Slc34a2	ENSMUSG00000029188	8	Base
Slc4a1	ENSMUSG00000006574	8	Base
Slc4a4	ENSMUSG00000060961	8	Base
Slc5a1	ENSMUSG00000011034	8	Base
Snap25	ENSMUSG00000027273	8	Base
Sod3	ENSMUSG00000072941	8	Base
Sostdc1	ENSMUSG00000036169	8	Base
Sox17	ENSMUSG00000025902	8	Base
Sox2	ENSMUSG00000074637	8	Base
Sox9	ENSMUSG00000000567	8	Base
Stfa2l1	ENSMUSG00000059657	4	Base
Stmn1	ENSMUSG00000028832	8	Base
Sypl2	ENSMUSG00000027887	8	Base
Tagln	ENSMUSG00000032085	4	Base
Tat	ENSMUSG00000001670	8	Base
Tbx1	ENSMUSG00000009097	6	Base
Tcf15	ENSMUSG00000068079	2	Base
Tfcp2l1	ENSMUSG00000026380	8	Base
Tff2	ENSMUSG00000024028	5	Base
Thbs4	ENSMUSG00000021702	8	Base
Them5	ENSMUSG00000028148	8	Base
Tie1	ENSMUSG00000033191	8	Base
Timp3	ENSMUSG00000020044	8	Base
Timp4	ENSMUSG00000030317	8	Base
Tm4sf20	ENSMUSG00000026149	8	Base
Tm4sf4	ENSMUSG00000027801	8	Base
Tmem100	ENSMUSG00000069763	8	Base
Tmem147	ENSMUSG00000006315	4	Base
Tmem212	ENSMUSG00000043164	8	Base
Tmem213	ENSMUSG00000029829	3	Base
Tmem59l	ENSMUSG00000035964	8	Base
Tnfaip6	ENSMUSG00000053475	8	Base
Tnnc1	ENSMUSG00000091898	5	Base
Trdn	ENSMUSG00000019787	8	Base
Trim29	ENSMUSG00000032013	8	Base
Try10	ENSMUSG00000071521	8	Base
Tspan8	ENSMUSG00000034127	8	Base
Ttc36	ENSMUSG00000039438	1	Base
Ttn	ENSMUSG00000051747	8	Base
Tubb3	ENSMUSG00000062380	8	Base
Ube2c	ENSMUSG00000001403	8	Base
Ucma	ENSMUSG00000026668	8	Base
Uox	ENSMUSG00000028186	8	Base
Upk1a	ENSMUSG00000006313	6	Base
Upk1b	ENSMUSG00000049436	8	Base
Upk3a	ENSMUSG00000022435	7	Base
Upk3b	ENSMUSG00000042985	8	Base
Vsnl1	ENSMUSG00000054459	8	Base
Vsx2	ENSMUSG00000021239	8	Base
Vwf	ENSMUSG00000001930	8	Base
Wif1	ENSMUSG00000020218	8	Base
Wnt3	ENSMUSG00000000125	8	Base
