## Supplementary material for "Interstitial macrophages drive chronic lung allograft dysfunction": Suppl. Table S4

### Sheet: scIM-2
	baseMean	log2FoldChange	lfcSE	stat	pvalue	padj	sign
UBD	4.77432	5.51431	0.914266	6.0314	1.62542e-09	3.22623e-06	Upregulated
IL32	22.8297	5.23521	1.24632	4.20053	2.66288e-05	0.00590457	Upregulated
VCAM1	20.6893	5.16994	1.21052	4.27085	1.94731e-05	0.00477433	Upregulated
GZMB	4.27961	5.09898	1.0412	4.89722	9.72011e-07	0.000613869	Upregulated
GZMH	2.91912	4.79408	1.06199	4.51422	6.35488e-06	0.00226397	Upregulated
CD3D	3.55919	4.71995	1.23258	3.82933	0.000128493	0.0183976	Upregulated
RARRES1	108.827	4.48305	0.574033	7.80974	5.73059e-15	7.96209e-11	Upregulated
SLAMF7	34.522	4.0364	1.04666	3.85646	0.000115039	0.0173734	Upregulated
UNC5C	10.4045	3.49695	0.781803	4.47292	7.71575e-06	0.0026147	Upregulated
IL18BP	33.2803	3.41607	0.687923	4.96578	6.84267e-07	0.00047536	Upregulated
CTSK	60.3346	3.30048	0.826277	3.9944	6.48572e-05	0.0117029	Upregulated
GBP5	76.2434	3.23604	0.529762	6.10849	1.00581e-09	2.66448e-06	Upregulated
SULT1C2	14.0471	3.20591	0.830804	3.8588	0.000113943	0.0173734	Upregulated
IL2RA	165.168	3.16727	0.865108	3.66112	0.000251112	0.02769	Upregulated
SLFN12L	4.63087	3.13287	0.879687	3.56135	0.000368952	0.0374177	Upregulated
LY9	7.15842	3.12203	0.719779	4.33748	1.44128e-05	0.00392649	Upregulated
RBP1	27.9847	3.08788	0.651437	4.7401	2.13612e-06	0.000989308	Upregulated
MYO10	15.307	2.96709	0.665176	4.46061	8.17252e-06	0.00270355	Upregulated
PDCD1LG2	18.5669	2.92353	0.603074	4.84771	1.24896e-06	0.000694123	Upregulated
ANKRD22	31.0282	2.83399	0.654043	4.33302	1.47075e-05	0.00392972	Upregulated
VAMP5	112.614	2.77243	0.410551	6.75296	1.44857e-11	6.70883e-08	Upregulated
PLAAT4	54.6149	2.77167	0.455345	6.08698	1.15063e-09	2.66448e-06	Upregulated
RDH10-AS1	4.13932	2.6842	0.731671	3.66859	0.000243893	0.02755	Upregulated
GIMAP5	63.4827	2.54241	0.573706	4.43156	9.3555e-06	0.00295421	Upregulated
SPSB1	6.27345	2.5333	0.538143	4.70748	2.50792e-06	0.00105591	Upregulated
GDF15	26.0006	2.48028	0.675071	3.6741	0.000238694	0.0272042	Upregulated
GBP1	119.492	2.41111	0.581007	4.14988	3.32653e-05	0.00689832	Upregulated
WASHC2A	156.732	2.41023	0.509193	4.73342	2.20767e-06	0.000989462	Upregulated
TSC22D1	141.744	2.36161	0.476815	4.95289	7.31204e-07	0.000483779	Upregulated
AIM2	7.30601	2.32874	0.621845	3.74488	0.000180478	0.0230052	Upregulated
JAK3	7.5014	2.30925	0.60096	3.8426	0.000121737	0.0178043	Upregulated
PLPP3	150.26	2.28292	0.632595	3.60882	0.000307592	0.0319698	Upregulated
CD48	65.3694	2.23949	0.461284	4.85491	1.20439e-06	0.000694123	Upregulated
HLA-DOB	5.12323	2.23612	0.558466	4.00403	6.22724e-05	0.0113844	Upregulated
STAT1	301.678	2.15306	0.334771	6.43143	1.26406e-10	4.39072e-07	Upregulated
RDH10	40.6836	2.15102	0.564578	3.80996	0.000138987	0.0194167	Upregulated
CHCHD6	32.6579	2.12848	0.563408	3.77786	0.000158181	0.0207849	Upregulated
KCNMA1	918.027	2.06358	0.473975	4.35378	1.33808e-05	0.00371826	Upregulated
CD40	52.4899	2.00408	0.39806	5.03463	4.78762e-07	0.000415745	Upregulated
CALHM6	189.559	1.9739	0.502203	3.93048	8.4775e-05	0.014494	Upregulated
MT2A	692.093	1.95501	0.392884	4.97604	6.48996e-07	0.00047536	Upregulated
HLA-DOA	217.992	1.91398	0.539721	3.54625	0.000390761	0.0387564	Upregulated
SLC1A3	770.925	1.90583	0.337562	5.64587	1.64344e-08	2.85425e-05	Upregulated
FGL2	666.99	1.85114	0.498359	3.71448	0.000203622	0.0254876	Upregulated
CTDSPL	31.1199	1.84695	0.51215	3.60627	0.000310632	0.0319698	Upregulated
APOL3	11.9837	1.84428	0.436359	4.22653	2.37327e-05	0.00540562	Upregulated
PRKAR2B	70.8303	1.84364	0.479076	3.84833	0.000118927	0.0177675	Upregulated
GPR155	85.4768	1.83023	0.49672	3.68463	0.000229035	0.0269809	Upregulated
ITSN1	185.349	1.80914	0.49243	3.6739	0.000238874	0.0272042	Upregulated
GBP2	148.088	1.80556	0.350676	5.14879	2.62175e-07	0.000295428	Upregulated
CD38	19.8329	1.79204	0.423738	4.22911	2.34616e-05	0.00540562	Upregulated
HLA-DQA1	2393.6	1.77843	0.390301	4.55657	5.19954e-06	0.00190112	Upregulated
CRISPLD2	15.6817	1.75337	0.497751	3.52259	0.000427359	0.0413623	Upregulated
HLA-DQB1	2642.61	1.743	0.436726	3.99106	6.57787e-05	0.0117171	Upregulated
CTSZ	1789.07	1.74188	0.438242	3.9747	7.04678e-05	0.0122385	Upregulated
LILRB4	184.932	1.72928	0.493234	3.50601	0.000454884	0.0429943	Upregulated
CEMIP2	221.664	1.71172	0.397918	4.30168	1.69505e-05	0.00428201	Upregulated
P4HA1	220.593	1.70447	0.38567	4.41951	9.89237e-06	0.00305432	Upregulated
CD72	68.668	1.70163	0.449572	3.785	0.000153707	0.0205347	Upregulated
ITPKC	27.7252	1.67281	0.473613	3.53203	0.000412386	0.04035	Upregulated
EPB41L2	200.188	1.67127	0.398326	4.19574	2.71982e-05	0.00590457	Upregulated
GBP4	57.7012	1.63355	0.464212	3.51896	0.000433237	0.0415131	Upregulated
PTPN1	334.597	1.62126	0.442644	3.66266	0.000249609	0.02769	Upregulated
PSTPIP2	115.386	1.61771	0.332922	4.85911	1.17917e-06	0.000694123	Upregulated
CCNG2	52.4019	1.58493	0.445943	3.55411	0.000379266	0.0381849	Upregulated
SLC19A2	118.649	1.57276	0.337001	4.66692	3.05748e-06	0.00124943	Upregulated
ATP2A2	303.166	1.54028	0.308776	4.98835	6.08986e-07	0.00047536	Upregulated
PDK4	1439.99	1.52465	0.401077	3.8014	0.000143881	0.0194167	Upregulated
PSME2	215.689	1.51354	0.419491	3.60804	0.000308515	0.0319698	Upregulated
ISG20	23.462	1.47832	0.349555	4.22916	2.34565e-05	0.00540562	Upregulated
CPEB4	308.293	1.47068	0.334066	4.40235	1.07083e-05	0.00323436	Upregulated
TCF4	252.057	1.46207	0.342752	4.26567	1.99303e-05	0.00477433	Upregulated
SEC14L1	243.471	1.43712	0.34943	4.11275	3.90973e-05	0.00776025	Upregulated
UCP2	191.383	1.41233	0.402045	3.51288	0.000443282	0.0421847	Upregulated
HLA-DPB1	4400.72	1.40465	0.383278	3.66483	0.000247505	0.02769	Upregulated
DMXL2	369.682	1.37881	0.310347	4.44279	8.87979e-06	0.0028692	Upregulated
KLHL6	179.381	1.37328	0.288975	4.75225	2.01168e-06	0.000965686	Upregulated
IRF1	128.857	1.35714	0.387311	3.50402	0.000458295	0.043024	Upregulated
RHOBTB3	63.6276	1.28273	0.337445	3.8013	0.000143941	0.0194167	Upregulated
SNAP23	116.695	1.27703	0.332285	3.84316	0.000121459	0.0178043	Upregulated
HLA-B	4064.96	1.27206	0.366188	3.4738	0.00051315	0.0465994	Upregulated
LAP3	284.571	1.26666	0.357357	3.54453	0.00039331	0.0387564	Upregulated
EPG5	63.7964	1.26153	0.242427	5.20373	1.95325e-07	0.000252301	Upregulated
USP6NL	64.7481	1.23819	0.336202	3.68287	0.000230627	0.0269809	Upregulated
PRXL2A	51.4876	1.23752	0.29494	4.19582	2.71882e-05	0.00590457	Upregulated
SNX6	301.711	1.23694	0.295725	4.18273	2.88023e-05	0.00615661	Upregulated
STOM	184.968	1.16394	0.246894	4.71434	2.42494e-06	0.00105288	Upregulated
NBN	89.143	1.16226	0.299438	3.88147	0.000103828	0.016473	Upregulated
LITAF	756.171	1.16199	0.334191	3.47702	0.000507028	0.0465994	Upregulated
UBE2D1	161.538	1.15324	0.264082	4.36696	1.25988e-05	0.00357241	Upregulated
VMP1	513.715	1.15235	0.281675	4.09106	4.29402e-05	0.00817276	Upregulated
GLA	161.636	1.15191	0.330197	3.48855	0.000485656	0.0449847	Upregulated
IL6ST	152.996	1.07775	0.262525	4.10532	4.03762e-05	0.00790121	Upregulated
SH3BP5	383.383	1.04609	0.270065	3.87349	0.000107289	0.0167491	Upregulated
RNF145	123.266	0.998108	0.273277	3.65236	0.000259836	0.0282044	Upregulated
TNFAIP8	164.84	0.954023	0.232651	4.10067	4.11956e-05	0.00794961	Upregulated
SELENOS	159.655	0.905578	0.24992	3.62348	0.00029067	0.0308288	Upregulated
LARP4	105.932	0.89533	0.217503	4.1164	3.84836e-05	0.00774915	Upregulated
TSHZ1	37.4544	0.866592	0.238124	3.63924	0.000273444	0.0294514	Upregulated
SRSF7	206.632	0.852681	0.21886	3.89602	9.77878e-05	0.0157984	Upregulated
GOLGA4	295.328	0.807167	0.233331	3.45932	0.00054155	0.048859	Upregulated
PARP14	238.923	0.728206	0.201752	3.60941	0.000306891	0.0319698	Upregulated
ABCC3	91.0392	-0.933804	0.254024	-3.67605	0.000236873	0.0272042	Downregulated
SORL1	142.516	-1.10449	0.299382	-3.68924	0.000224928	0.026941	Downregulated
MTHFD2L	28.4727	-1.20451	0.314747	-3.8269	0.000129766	0.0183976	Downregulated
SUN2	70.5769	-1.28505	0.367187	-3.49971	0.000465757	0.0434311	Downregulated
FAM200B	49.4428	-1.33134	0.312086	-4.26595	1.99051e-05	0.00477433	Downregulated
HDAC5	25.4259	-1.33291	0.352879	-3.77725	0.000158572	0.0207849	Downregulated
GAS5	256.859	-1.36376	0.342757	-3.97878	6.92689e-05	0.0121826	Downregulated
S100A4	2033.86	-1.38016	0.389033	-3.54766	0.000388667	0.0387564	Downregulated
MPST	45.8585	-1.39586	0.379066	-3.68236	0.000231087	0.0269809	Downregulated
IMPDH2	48.3041	-1.42722	0.287224	-4.969	6.72982e-07	0.00047536	Downregulated
APOBR	43.7084	-1.47964	0.338383	-4.37268	1.22729e-05	0.00355249	Downregulated
MACORIS	12.9201	-1.51102	0.394813	-3.82718	0.000129622	0.0183976	Downregulated
FLNA	236.698	-1.58904	0.382409	-4.15533	3.24817e-05	0.00683789	Downregulated
S100A6	3215.56	-1.62349	0.355441	-4.56754	4.93489e-06	0.00185312	Downregulated
SERINC2	38.1884	-1.6554	0.447775	-3.69693	0.000218219	0.0265959	Downregulated
FAH	62.5767	-1.67048	0.451425	-3.70045	0.00021522	0.0264625	Downregulated
SNX15	14.6431	-1.72354	0.417627	-4.12697	3.67575e-05	0.00751043	Downregulated
PLP2	98.0116	-1.72748	0.332234	-5.19957	1.99749e-07	0.000252301	Downregulated
SPN	92.2321	-1.75945	0.393302	-4.47354	7.69361e-06	0.0026147	Downregulated
FLNB	13.7807	-1.7877	0.496959	-3.59727	0.000321576	0.0328528	Downregulated
LRFN4	14.5128	-1.79564	0.472276	-3.80209	0.000143483	0.0194167	Downregulated
PRAM1	43.3071	-1.82161	0.478576	-3.8063	0.000141061	0.0194167	Downregulated
GTF2IRD2	8.19057	-1.83792	0.497833	-3.69183	0.000222644	0.0268993	Downregulated
RNASE2	23.9823	-1.91163	0.527419	-3.62449	0.000289529	0.0308288	Downregulated
GCHFR	269.625	-1.91789	0.417127	-4.59786	4.26847e-06	0.00164739	Downregulated
C15orf39	12.3546	-1.91888	0.517554	-3.7076	0.000209232	0.0259559	Downregulated
TUBB2A	29.3864	-1.9207	0.491858	-3.90499	9.42312e-05	0.0155545	Downregulated
ZBTB8A	9.68898	-1.92524	0.51297	-3.75312	0.000174645	0.0226778	Downregulated
PDLIM7	27.1455	-1.92592	0.444964	-4.32826	1.5029e-05	0.00393986	Downregulated
RBP7	42.7452	-1.92938	0.527758	-3.65581	0.00025637	0.0280473	Downregulated
CALHM2	20.8774	-1.98118	0.386579	-5.12491	2.97682e-07	0.000295428	Downregulated
ALOX5AP	634.301	-2.0766	0.412269	-5.037	4.72879e-07	0.000415745	Downregulated
DUSP7	9.41541	-2.11457	0.526833	-4.01373	5.97655e-05	0.0110718	Downregulated
QPCT	51.9222	-2.17305	0.560024	-3.88028	0.000104334	0.016473	Downregulated
ANPEP	211.347	-2.18107	0.631943	-3.45137	0.000557739	0.049995	Downregulated
SIGLEC10	142.457	-2.24152	0.636477	-3.52176	0.000428686	0.0413623	Downregulated
LPL	236.328	-2.33391	0.572526	-4.07651	4.57159e-05	0.00858347	Downregulated
CATSPER1	12.5804	-2.49464	0.576916	-4.3241	1.53157e-05	0.00394068	Downregulated
NLRP12	9.94248	-2.53418	0.57882	-4.37818	1.19674e-05	0.00353777	Downregulated
CCR2	11.1273	-2.71457	0.73006	-3.71829	0.000200577	0.0253347	Downregulated
FLT3	21.6267	-2.78831	0.586783	-4.75185	2.01561e-06	0.000965686	Downregulated
VCAN	489.154	-2.79288	0.510914	-5.46643	4.59184e-08	7.08879e-05	Downregulated
RGS13	10.1399	-3.09864	0.792667	-3.90914	9.2626e-05	0.0155054	Downregulated
MCEMP1	145.036	-3.16848	0.688227	-4.60384	4.14781e-06	0.00164656	Downregulated
TRIM73	4.81087	-3.22805	0.86089	-3.74966	0.000177074	0.0227802	Downregulated
CCN3	6.40165	-3.26596	0.846457	-3.85839	0.000114136	0.0173734	Downregulated
KBTBD11	3.5668	-3.31408	0.849195	-3.90262	9.51584e-05	0.0155545	Downregulated
SULT1B1	5.87933	-3.33232	0.84828	-3.92832	8.55412e-05	0.014494	Downregulated
HTRA1	44.4471	-3.38142	0.708566	-4.77221	1.82216e-06	0.000937672	Downregulated
DEFB1	9.95751	-3.84771	0.750784	-5.12492	2.97659e-07	0.000295428	Downregulated
FAM83G	2.82807	-3.88385	1.11778	-3.47462	0.000511576	0.0465994	Downregulated
AKR1C3	72.6037	-4.57029	0.946549	-4.82837	1.37655e-06	0.000735605	Downregulated
AGRP	38.5182	-5.56903	0.74737	-7.4515	9.22814e-14	6.41079e-10	Downregulated

### Sheet: scIM-4
	baseMean	log2FoldChange	lfcSE	stat	pvalue	padj	sign
NUPR1	31.329	8.49397	2.13937	3.97032	7.17767e-05	0.0123913	Upregulated
CXCL10	178.01	8.46675	1.47676	5.73332	9.84837e-09	8.50251e-06	Upregulated
IL32	15.6437	7.46781	1.34864	5.5373	3.07162e-08	1.94434e-05	Upregulated
SYNE2	6.8354	6.25248	1.41234	4.42704	9.55366e-06	0.002668	Upregulated
CCL18	25.1873	5.9329	1.0098	5.87535	4.21953e-09	5.00806e-06	Upregulated
GZMA	5.11716	5.59116	1.52782	3.65957	0.000252636	0.0308872	Upregulated
GZMH	5.19242	5.48485	1.55727	3.52209	0.000428162	0.044518	Upregulated
IDO1	38.523	5.29183	0.761596	6.94835	3.69589e-12	1.61676e-08	Upregulated
BCL2L14	5.58088	5.01691	1.3739	3.6516	0.000260616	0.0312216	Upregulated
CXCL9	358.242	4.79038	1.2637	3.79075	0.000150192	0.022636	Upregulated
GBP1	103.887	4.43834	0.574049	7.73165	1.06163e-14	1.00802e-10	Upregulated
SLAMF7	42.8162	4.34774	0.629876	6.90254	5.10824e-12	1.61676e-08	Upregulated
TNFAIP6	14.2501	4.28292	0.91211	4.69562	2.65799e-06	0.000934726	Upregulated
GBP5	60.3165	4.21581	0.682106	6.18057	6.38688e-10	1.01072e-06	Upregulated
SERPING1	41.4315	4.19599	0.712241	5.89125	3.83286e-09	5.00806e-06	Upregulated
IL4I1	72.9669	4.02954	0.704266	5.72161	1.05518e-08	8.50251e-06	Upregulated
LGALS3BP	19.7527	3.91042	0.75379	5.18768	2.12934e-07	0.000101056	Upregulated
CD40	47.0971	3.73044	0.639481	5.83353	5.42653e-09	5.72499e-06	Upregulated
IL21R	10.8483	3.51343	0.917955	3.82745	0.000129476	0.0198502	Upregulated
IL2RA	30.5635	3.45087	0.786422	4.38807	1.14362e-05	0.0030163	Upregulated
ENPP2	17.8379	3.19404	0.846996	3.77102	0.000162585	0.0230409	Upregulated
PLAAT4	35.7655	3.06173	0.562732	5.44084	5.30303e-08	3.14702e-05	Upregulated
HLA-DQB2	59.7589	2.99634	0.679434	4.41004	1.03349e-05	0.00280372	Upregulated
DNAJA4	41.7571	2.9628	0.795274	3.7255	0.000194926	0.0261261	Upregulated
LINC00937	17.1173	2.88982	0.764059	3.78219	0.000155455	0.0227084	Upregulated
TSC22D1	52.7157	2.85317	0.498936	5.71852	1.07457e-08	8.50251e-06	Upregulated
APOL3	14.3079	2.77679	0.664482	4.17889	2.92938e-05	0.00632147	Upregulated
CCL4	581.759	2.71722	0.696445	3.90155	9.55775e-05	0.0153815	Upregulated
APOBEC3A	31.0787	2.70868	0.668212	4.05362	5.0432e-05	0.00997607	Upregulated
ATF5	51.4115	2.70186	0.649661	4.15887	3.19821e-05	0.00674821	Upregulated
GBP4	53.4235	2.63679	0.509166	5.17864	2.23504e-07	0.000101056	Upregulated
CTLA4	13.9911	2.5669	0.703414	3.6492	0.000263057	0.0312216	Upregulated
PSME2	134.813	2.55511	0.471806	5.41558	6.10901e-08	3.41206e-05	Upregulated
FCGR1A	60.4884	2.51591	0.443782	5.66925	1.43422e-08	1.04753e-05	Upregulated
HK2	29.4562	2.47488	0.672469	3.68029	0.000232969	0.0294939	Upregulated
LIMK2	25.8358	2.43664	0.592507	4.11243	3.91518e-05	0.00808144	Upregulated
TAP1	33.1979	2.38439	0.59516	4.00629	6.16792e-05	0.0111837	Upregulated
STAT1	159.683	2.37992	0.444613	5.3528	8.66057e-08	4.56845e-05	Upregulated
CD80	41.6263	2.30931	0.482286	4.78826	1.6823e-06	0.000638939	Upregulated
VAMP5	81.9078	2.29715	0.455825	5.03954	4.66662e-07	0.00019265	Upregulated
IRF1	99.3919	2.28128	0.445693	5.11851	3.07967e-07	0.000132916	Upregulated
KLF2	207.33	2.25642	0.509285	4.43055	9.3991e-06	0.002668	Upregulated
TNFSF10	43.4984	2.2557	0.530835	4.24934	2.14402e-05	0.00499928	Upregulated
CCL4L2	212.978	2.24011	0.523799	4.27665	1.8973e-05	0.00474075	Upregulated
TNFSF13B	146.186	2.21736	0.398439	5.56511	2.61985e-08	1.77682e-05	Upregulated
P4HA1	83.992	2.0509	0.546975	3.74954	0.000177161	0.0243789	Upregulated
DAPP1	21.9897	2.03082	0.559904	3.62709	0.000286637	0.0334115	Upregulated
PSMB9	94.9873	2.01616	0.572754	3.52012	0.000431349	0.044518	Upregulated
GIMAP4	45.9416	1.98452	0.509905	3.89193	9.94507e-05	0.0157381	Upregulated
C3	45.9552	1.97861	0.505453	3.91452	9.05838e-05	0.0150893	Upregulated
PLTP	19.8929	1.97674	0.555413	3.55905	0.000372203	0.0401598	Upregulated
CD48	79.2858	1.86894	0.518775	3.6026	0.000315051	0.0351931	Upregulated
SULF2	54.0651	1.82909	0.486516	3.75957	0.000170207	0.0237664	Upregulated
DMXL2	123.186	1.80735	0.47224	3.82718	0.000129617	0.0198502	Upregulated
JPT1	108.536	1.77947	0.443665	4.01085	6.05011e-05	0.0111837	Upregulated
SMCO4	38.5782	1.67943	0.467482	3.5925	0.000327515	0.0358573	Upregulated
HLA-F	80.755	1.6396	0.433046	3.78622	0.000152957	0.0226926	Upregulated
HLA-DQB1	1524.2	1.53339	0.439593	3.48821	0.000486272	0.0496468	Upregulated
CTSZ	346.459	1.43828	0.406711	3.53637	0.000405664	0.0427975	Upregulated
METTL7A	50.6473	-1.6009	0.431124	-3.71331	0.000204564	0.0269769	Downregulated
ZNF141	100.567	-1.60328	0.400475	-4.00345	6.24261e-05	0.0111837	Downregulated
ALOX5AP	283.142	-1.61004	0.347437	-4.63404	3.58596e-06	0.00117409	Downregulated
PLP2	50.6842	-1.68717	0.465378	-3.62537	0.000288545	0.0334115	Downregulated
GLO1	47.9668	-1.7783	0.479389	-3.70951	0.000207657	0.0270096	Downregulated
SLC17A5	58.628	-1.78734	0.504611	-3.54201	0.000397089	0.0423635	Downregulated
DUSP5	74.6251	-2.05713	0.447806	-4.5938	4.35242e-06	0.0013331	Downregulated
ANKH	60.9535	-2.24706	0.530718	-4.23401	2.29563e-05	0.00518977	Downregulated
EPB41L4A-AS1	27.8571	-2.28797	0.542853	-4.21471	2.50096e-05	0.00552247	Downregulated
CD163	695.067	-2.33483	0.549593	-4.2483	2.15402e-05	0.00499928	Downregulated
FAH	15.2002	-2.53327	0.670906	-3.77589	0.00015944	0.0229377	Downregulated
BIN1	31.5616	-2.60989	0.712756	-3.66168	0.000250563	0.0308872	Downregulated
ADAMTS2	26.3626	-2.75558	0.588306	-4.68393	2.81425e-06	0.000954334	Downregulated
KBTBD8	32.5108	-2.80122	0.694488	-4.0335	5.49515e-05	0.0104353	Downregulated
PLK2	27.6521	-2.85273	0.765845	-3.72494	0.000195361	0.0261261	Downregulated
CH25H	265.73	-2.89326	0.669614	-4.32079	1.55471e-05	0.00398972	Downregulated
TPST1	30.7979	-2.96061	0.821121	-3.60557	0.000311467	0.0351931	Downregulated
IL1R2	231.926	-3.15229	0.666491	-4.72968	2.2487e-06	0.000821207	Downregulated
NT5DC2	10.6666	-3.36358	0.936492	-3.59168	0.00032855	0.0358573	Downregulated
IL10	217.88	-3.40947	0.740119	-4.60665	4.09207e-06	0.00129514	Downregulated
PTX3	22.7496	-3.43694	0.950692	-3.6152	0.000300115	0.0343324	Downregulated
RGS13	19.2163	-3.45771	0.866443	-3.9907	6.58789e-05	0.0115837	Downregulated
PHLDB1	9.95254	-3.75176	0.961021	-3.90393	9.46416e-05	0.0153815	Downregulated
IL18R1	25.005	-3.80556	0.714788	-5.32403	1.01492e-07	5.07192e-05	Downregulated
SPRY2	36.2504	-4.04488	0.597251	-6.77249	1.26581e-11	3.00472e-08	Downregulated
CDKN3	5.90054	-4.21126	1.1511	-3.65846	0.000253734	0.0308872	Downregulated
SLC7A11	15.7328	-4.30821	1.06533	-4.04401	5.25454e-05	0.010182	Downregulated
HTRA1	22.2239	-4.49216	0.701346	-6.40505	1.50317e-10	2.85452e-07	Downregulated
TOP2A	6.06306	-4.65065	1.18664	-3.91917	8.88559e-05	0.0150658	Downregulated
PCLAF	9.09633	-4.85202	1.06119	-4.57225	4.82516e-06	0.00143172	Downregulated
PROC	3.69801	-5.21053	1.41276	-3.68819	0.000225854	0.0289796	Downregulated
TYMS	8.63895	-5.66985	1.3814	-4.10443	4.05306e-05	0.00818803	Downregulated
RRM2	5.782	-5.8255	1.37141	-4.24781	2.15872e-05	0.00499928	Downregulated
MKI67	8.92607	-6.47218	1.34037	-4.82863	1.37473e-06	0.000543878	Downregulated
