## Supplementary material for "Interstitial macrophages drive chronic lung allograft dysfunction": Suppl. Table S5

### Sheet: Sheet1
Unnamed: 0	baseMean	log2FoldChange	lfcSE	stat	pvalue	padj	sign (Perivascular IM niche-1 vs niche-2)	pct.1_8	pct.1_9	Pass_PCT_filter
Dsc3	73.6711	3.72932	0.63245	5.89663	3.70995e-09	1.44688e-07	Upregulated	0.452368	3.21006
Coch	85.7665	3.3711	0.694311	4.85532	1.20195e-06	2.86464e-05	Upregulated	0.904737	2.21893
Sox9	107.436	2.62642	0.460285	5.70607	1.15615e-08	4.13322e-07	Upregulated	1.72964	5.8432
Pvalb	228.002	2.272	0.598514	3.79607	0.00014701	0.00140951	Upregulated	4.41724	18.4024
Rgs5	405.481	2.20616	0.553294	3.98733	6.68221e-05	0.000735043	Upregulated	3.88505	8.04734
Sostdc1	30.1821	2.19266	0.508373	4.3131	1.60983e-05	0.000230206	Upregulated	0.798297	3.01775
Chl1	376.249	2.06957	0.576313	3.59106	0.000329338	0.00261641	Upregulated	7.01171	20.9024
Hsd11b2	31.2234	2.06534	0.650161	3.17666	0.00148982	0.00953929	Upregulated	0.572113	1.28698
Trdn	6.57698	2.06006	0.723786	2.84622	0.00442409	0.0234313	Upregulated	0.279404	0.650888
Cubn	12.4658	1.72262	0.635476	2.71075	0.00671317	0.0324446	Upregulated	0.399148	0.902367
Cxcr5	517.422	1.7029	0.263633	6.45937	1.05142e-10	6.44371e-09	Upregulated	12.0942	26.5237
Cd19	974.578	1.67119	0.247983	6.73911	1.59359e-11	1.13942e-09	Upregulated	17.2964	40.6657
Cd79a	1759.2	1.65474	0.165513	9.99763	1.56092e-23	3.34818e-21	Upregulated	29.67	61.8195	TRUE
Serpina10	18.5923	1.59009	0.506224	3.14109	0.00168322	0.0103158	Upregulated	0.798297	1.33136
Pnmal2	110.467	1.52142	0.447458	3.40014	0.000673523	0.00498175	Upregulated	3.81852	5.63609
Gjb4	39.5323	1.40023	0.42481	3.29613	0.000980281	0.00678291	Upregulated	1.3438	3.25444
Ltbp2	1936.78	1.39311	0.351828	3.95963	7.50663e-05	0.00078545	Upregulated	24.1219	35.355
Il1r2	127.059	1.25093	0.340953	3.66893	0.000243566	0.0020898	Upregulated	3.97818	7.75148
Tnfaip6	202.829	1.18248	0.306777	3.85452	0.000115958	0.00115688	Upregulated	7.35764	11.7456
Ctla4	407.556	1.12355	0.280782	4.00151	6.29405e-05	0.000710565	Upregulated	12.174	17.8107
Bst1	1413.94	1.07892	0.238606	4.52175	6.1331e-06	0.000105244	Upregulated	38.7706	45.5769	TRUE
Cd3d	604.483	1.07154	0.29717	3.6058	0.000311197	0.00253621	Upregulated	19.0527	28.4024
Des	603.134	1.04335	0.208602	5.00161	5.68527e-07	1.62599e-05	Upregulated	18.1346	26.9231
Mgll	366.553	1.03516	0.384044	2.69543	0.00702976	0.0327801	Upregulated	12.5466	17.3521
Gpnmb	917.836	1.03283	0.272812	3.78588	0.000153163	0.00142841	Upregulated	22.7781	29.142
Dnase1l3	4250.34	0.96107	0.303628	3.16529	0.0015493	0.00977424	Upregulated	59.6594	76.0503	TRUE
Serpina3n	6285.02	0.895662	0.195719	4.57626	4.73361e-06	8.82921e-05	Upregulated	68.8797	76.3609	TRUE
Cxcr3	713.481	0.888926	0.313438	2.83605	0.00456749	0.0238958	Upregulated	25.5189	36.7012	TRUE
Tnfrsf4	533.132	0.883921	0.223067	3.96259	7.41416e-05	0.00078545	Upregulated	17.9085	24.2012
Satb1	350.948	0.825249	0.304806	2.70745	0.00678015	0.0324446	Upregulated	12.7994	17.1302
C3	20308.9	0.821371	0.219142	3.74812	0.000178163	0.00157257	Upregulated	95.3699	98.3876	TRUE
Ndrg1	766.991	0.807602	0.268023	3.01318	0.00258526	0.0145467	Upregulated	25.6786	27.2929	TRUE
Cxcl13	23465.5	0.728772	0.210911	3.45535	0.000549588	0.00421023	Upregulated	83.5285	96.8047	TRUE
Pdgfrb	995.525	0.710477	0.197135	3.60402	0.000313331	0.00253621	Upregulated	28.3662	30.0444	TRUE
Mmp14	3695.52	0.63451	0.244313	2.59712	0.00940081	0.0429037	Upregulated	72.645	81.7308	TRUE
Rac2	4399.92	0.628612	0.201756	3.1157	0.00183509	0.0110881	Upregulated	81.2932	87.3817	TRUE
Csf1	1124.12	0.532775	0.185744	2.86834	0.00412636	0.0224077	Upregulated	34.8856	35.6509	TRUE
Cxcl16	8446.74	0.383115	0.131524	2.91289	0.00358102	0.0196956	Upregulated	90.0479	92.2337	TRUE
Clec4a3	3377.7	-0.446758	0.176455	-2.53186	0.011346	0.0496676	Downregulated	73.6429	58.713	TRUE
Cfh	5695.05	-0.502508	0.180637	-2.78186	0.00540482	0.0272784	Downregulated	84.2469	71.1391	TRUE
Nbl1	2044.38	-0.517665	0.171971	-3.01018	0.00261095	0.0145467	Downregulated	58.4353	41.4497	TRUE
Mfap5	592.991	-0.657578	0.193186	-3.40387	0.000664392	0.00498175	Downregulated	28.9383	16.8047
Itgam	1929.27	-0.674391	0.16319	-4.13255	3.58756e-05	0.000421898	Downregulated	59.2735	40.3402	TRUE
Igf1	2168.52	-0.679991	0.261706	-2.59831	0.00936851	0.0429037	Downregulated	64.0101	45.3402	TRUE
Folr2	2018.68	-0.70422	0.251553	-2.79949	0.00511839	0.0261403	Downregulated	53.8717	35.429	TRUE
Hp	166.379	-0.754865	0.278943	-2.70616	0.00680656	0.0324446	Downregulated	10.0452	4.94083
Etv1	256.336	-0.781909	0.25969	-3.01094	0.00260444	0.0145467	Downregulated	17.3097	8.86095
Stab1	5844.85	-0.832781	0.295914	-2.81427	0.00488878	0.0252685	Downregulated	73.5897	50.6065	TRUE
C5ar1	915.368	-0.860786	0.186101	-4.62538	3.73917e-06	7.63859e-05	Downregulated	43.4007	24.5266
Clec14a	102.268	-0.876003	0.343665	-2.549	0.0108031	0.0477786	Downregulated	7.09154	3.3432
Fibin	126.951	-0.910205	0.351104	-2.59241	0.0095307	0.0430387	Downregulated	8.84779	4.00888
Selenbp1	459.307	-0.95922	0.288204	-3.32827	0.00087388	0.00614581	Downregulated	31.1469	14.2012
Mrc1	4976.16	-1.01896	0.223999	-4.54896	5.39121e-06	9.63679e-05	Downregulated	76.7296	51.3314	TRUE
Ccl9	1740.18	-1.02468	0.379632	-2.69914	0.00695184	0.032773	Downregulated	43.6535	25.6213	TRUE
Alox5ap	1751.61	-1.03974	0.213986	-4.85892	1.18027e-06	2.86464e-05	Downregulated	61.4156	37.4704	TRUE
Tie1	176.803	-1.04662	0.321824	-3.25214	0.00114539	0.00767769	Downregulated	10.4976	5.02959
Nox4	460.443	-1.1571	0.280216	-4.1293	3.63875e-05	0.000421898	Downregulated	25.6519	10.3846
Cd36	894.229	-1.17525	0.313729	-3.74608	0.000179617	0.00157257	Downregulated	35.9633	18.5503
Prox1	60.9669	-1.18234	0.384547	-3.07462	0.00210772	0.0125585	Downregulated	4.43055	2.0858
Hpgd	407.945	-1.18588	0.386888	-3.06518	0.00217537	0.012784	Downregulated	25.4923	8.77219
Ccl6	3261.53	-1.1882	0.286006	-4.15446	3.26054e-05	0.000411403	Downregulated	64.6754	42.2041	TRUE
Pi16	562.967	-1.19415	0.265255	-4.5019	6.73482e-06	0.000111125	Downregulated	23.7759	11.213
Tagln	172.399	-1.22564	0.273996	-4.47322	7.7052e-06	0.000122427	Downregulated	11.0165	4.45266
Prss23	249.54	-1.25204	0.246701	-5.07512	3.87247e-07	1.18663e-05	Downregulated	15.2342	6.96746
Ear1	77.2607	-1.27633	0.466143	-2.73807	0.00618009	0.0304742	Downregulated	4.78978	2.10059
Fxyd6	330.41	-1.32907	0.284741	-4.66764	3.04685e-06	6.87947e-05	Downregulated	21.9665	9.54142
Gm13889	190.295	-1.32941	0.289673	-4.58936	4.44608e-06	8.66986e-05	Downregulated	12.5865	4.73373
Lamp3	159.165	-1.33258	0.321498	-4.14493	3.39922e-05	0.000416648	Downregulated	11.3757	4.54142
Cav1	834.216	-1.34821	0.228535	-5.89936	3.64908e-09	1.44688e-07	Downregulated	40.9393	18.7426
Myl9	94.0155	-1.35224	0.446421	-3.02907	0.00245309	0.0142213	Downregulated	7.18467	2.11538
Podxl	191.41	-1.37782	0.319022	-4.31889	1.56818e-05	0.000230206	Downregulated	12.2406	5.45858
Hc	92.6929	-1.41574	0.450087	-3.14549	0.00165807	0.0103089	Downregulated	7.90314	2.54438
Fbln5	189.378	-1.41597	0.331717	-4.26861	1.96691e-05	0.000272195	Downregulated	13.7174	5.10355
Slc34a2	292.478	-1.47212	0.403561	-3.64782	0.00026447	0.00222466	Downregulated	19.5849	7.2929
Krt19	38.7153	-1.49661	0.441901	-3.38675	0.000707249	0.00505683	Downregulated	3.13997	1.09467
Aqp5	17.3662	-1.62001	0.590126	-2.74519	0.00604754	0.0301674	Downregulated	1.63651	0.473373
Gap43	21.8042	-1.63018	0.572457	-2.8477	0.00440365	0.0234313	Downregulated	1.55668	0.399408
Cd163	1918.32	-1.64747	0.388826	-4.23703	2.26492e-05	0.000303641	Downregulated	35.5375	13.4763
Sftpd	202.872	-1.66472	0.337634	-4.93054	8.20022e-07	2.19868e-05	Downregulated	14.9282	4.80769
Vwf	108.783	-1.71349	0.52298	-3.2764	0.00105139	0.00715947	Downregulated	7.21128	2.30769
Cyp4b1	45.5373	-1.73256	0.491195	-3.52723	0.000419929	0.00327545	Downregulated	4.41724	1.28698
Cd5l	266.233	-1.76666	0.68246	-2.58866	0.00963508	0.0430568	Downregulated	3.33954	2.57396
AU021092	14.312	-1.80018	0.556243	-3.23632	0.00121083	0.00799151	Downregulated	1.50346	0.502959
Nts	12.6527	-1.82835	0.573401	-3.1886	0.00142965	0.00929271	Downregulated	0.891432	0.325444
Mamdc2	519.236	-1.87019	0.402051	-4.65162	3.29343e-06	7.06442e-05	Downregulated	28.3662	7.20414
Lyve1	255.23	-1.88876	0.318841	-5.92385	3.14489e-09	1.44688e-07	Downregulated	13.3316	4.86686
Mmrn1	362.931	-1.97141	0.508851	-3.87424	0.000106957	0.00109249	Downregulated	12.959	7.5
Col13a1	54.2943	-1.98206	0.456738	-4.3396	1.42742e-05	0.0002187	Downregulated	5.28206	1.12426
Igfbp6	613.56	-1.9825	0.239024	-8.29415	1.09363e-16	1.56389e-14	Downregulated	36.1229	10.8728
Retnla	139.867	-1.98967	0.524335	-3.79465	0.00014785	0.00140951	Downregulated	7.90314	3.57988
Cavin2	220.875	-1.9994	0.313401	-6.37969	1.77441e-10	9.51528e-09	Downregulated	18.0016	4.88166
F13a1	2380.02	-2.0379	0.383052	-5.32017	1.03668e-07	3.42106e-06	Downregulated	43.0149	18.1213
Timp3	2827.34	-2.0662	0.177146	-11.6638	1.95132e-31	8.37115e-29	Downregulated	71.5673	29.6893	TRUE
Pcolce2	560.863	-2.15149	0.261647	-8.22288	1.9867e-16	2.13074e-14	Downregulated	35.644	10.2959
Slc6a2	48.5318	-2.2878	0.60548	-3.7785	0.000157777	0.00144013	Downregulated	3.63225	0.621302
Itga8	114.804	-2.46872	0.352765	-6.99819	2.59282e-12	2.22464e-10	Downregulated	10.4976	1.78994
Upk3b	17.5515	-2.78688	0.821259	-3.39343	0.000690235	0.00501883	Downregulated	1.14423	0.295858
Upk1b	13.0996	-2.86962	0.685984	-4.18322	2.87408e-05	0.00037363	Downregulated	1.33049	0.177515
